# QTL mapping of oat crown rust resistance in Australian fields and identification of a seedling resistance locus in oat line GS7

**DOI:** 10.1101/2025.08.24.671654

**Authors:** Duong T. Nguyen, David Lewis, Eva C. Henningsen, Zhouyang Su, Rohit Mago, Jana Sperschneider, Peter N. Dodds, Allan Rattey, Belayneh A. Yimer, Kathy Esvelt Klos, Melania Figueroa

## Abstract

The development of oat cultivars with resistance to crown rust caused by *Puccinia coronata* f. sp. A*venae* (*Pca*) is key for sustainable disease control. This study examined two recombinant inbred line populations, Provena x GS7 and Boyer x GS7, to identify adult plant resistance QTL in Australian fields. Seven distinct QTL associated with rust resistance were identified, with KASP markers developed for single nucleotide polymorphisms (SNPs) tightly linked to the four most significant QTL on chromosomes 4A and 7A. A major QTL named *QPc_GS7_4A.2* with a resistance allele derived from line GS7 was mapped to chromosome 4A, overlapping with genomic regions previously associated with both resistance gene *Pc61* and adult plant resistance. Genetic mapping for rust resistance at seedling stage using a subset of Provena x GS7 lines with contrasting alleles at *QPc_GS7_4A.2* confirmed the role of this locus on seedling resistance, likely by *Pc61*. Furthermore, we found similar resistance profiles between GS7 and the Pc61 differential line against 20 *Pca* isolates at the seedling stage. Haplotype analysis of *QPc_GS7_4A.2* in the oat crown rust differential set and an oat collection revealed the resistance haplotype in lines previously postulated to carry resistance gene *Pc61*. These results suggest that the QTL *QPc_GS7_4A.2* is closely linked to the *Pc61* locus on chromosome 4A. The KASP markers associated with *Pc61* and QTL identified in this study will be valuable tools, allowing breeders to efficiently integrate the resistance allele for gene combinations in new cultivars, particularly in regions where *Pc61* remains effective.
