## Supplementary material for "QTL mapping of oat crown rust resistance in Australian fields and identification of a seedling resistance locus in oat line GS7": Supplementary File 1.xlsx

### Sheet: Table S1
Supplementary File 1.Table S1 List of Recombinant Inbred Lines
No	Line	Experimental_panel_ID	Field Test	Seedling Resistance Test
1	Provena	RIL1	Yes	Yes
2	Boyer	RIL2	Yes
3	94197A1-9-2-2-2-5 (GS7)	RIL3	Yes	Yes
4	Provena/GS7 F2:8-2	RIL4	Yes	Yes
5	Provena/GS7 F2:8-3	RIL5	Yes
6	Provena/GS7 F2:8-4	RIL6	Yes
7	Provena/GS7 F2:8-5	RIL7	Yes
8	Provena/GS7 F2:8-6	RIL8	Yes	Yes
9	Provena/GS7 F2:8-7	RIL9	Yes	Yes
10	Provena/GS7 F2:6-8	RIL10	Yes
11	Provena/GS7 F2:8-9	RIL11	Yes	Yes
12	Provena/GS7 F2:8-10	RIL12	Yes
13	Provena/GS7 F2:8-11	RIL13	Yes	Yes
14	Provena/GS7 F2:8-12	RIL14	Yes
15	Provena/GS7 F2:8-13	RIL15	Yes
16	Provena/GS7 F2:8-14	RIL16	Yes	Yes
17	Provena/GS7 F2:8-15	RIL17	Yes
18	Provena/GS7 F2:8-17	RIL18	Yes
19	Provena/GS7 F2:8-19	RIL19	Yes
20	Provena/GS7 F2:8-20	RIL20	Yes	Yes
21	Provena/GS7 F2:8-21	RIL21	Yes
22	Provena/GS7 F2:8-22	RIL22	Yes
23	Provena/GS7 F2:8-23	RIL23	Yes	Yes
24	Provena/GS7 F2:8-24	RIL24	Yes
25	Provena/GS7 F2:8-25	RIL25	Yes
26	Provena/GS7 F2:8-26	RIL26	Yes
27	Provena/GS7 F2:8-27	RIL27	Yes
28	Provena/GS7 F2:8-28	RIL28	Yes
29	Provena/GS7 F2:8-30	RIL29	Yes
30	Provena/GS7 F2:8-31	RIL30	Yes
31	Provena/GS7 F2:8-32	RIL31	Yes
32	Provena/GS7 F2:8-33	RIL32	Yes	Yes
33	Provena/GS7 F2:8-34	RIL33	Yes	Yes
34	Provena/GS7 F2:8-35	RIL34	Yes
35	Provena/GS7 F2:8-37	RIL35	Yes	Yes
36	Provena/GS7 F2:8-38	RIL36	Yes
37	Provena/GS7 F2:8-39	RIL37	Yes
38	Provena/GS7 F2:8-40	RIL38	Yes	Yes
39	Provena/GS7 F2:8-41	RIL39	Yes
40	Provena/GS7 F2:8-42	RIL40	Yes	Yes
41	Provena/GS7 F2:8-43	RIL41	Yes
42	Provena/GS7 F2:8-44	RIL42	Yes
43	Provena/GS7 F2:8-45	RIL43	Yes
44	Provena/GS7 F2:8-46	RIL44	Yes
45	Provena/GS7 F2:8-47	RIL45	Yes	Yes
46	Provena/GS7 F2:8-48	RIL46	Yes	Yes
47	Provena/GS7 F2:8-49	RIL47	Yes	Yes
48	Provena/GS7 F2:8-50	RIL48	Yes	Yes
49	Provena/GS7 F2:8-52	RIL49	Yes
50	Provena/GS7 F2:8-53	RIL50	Yes	Yes
51	Provena/GS7 F2:8-54	RIL51	Yes	Yes
52	Provena/GS7 F2:8-55	RIL52	Yes	Yes
53	Provena/GS7 F2:8-56	RIL53	Yes
54	Provena/GS7 F2:8-57	RIL54	Yes
55	Provena/GS7 F2:8-58	RIL55	Yes
56	Provena/GS7 F2:8-59	RIL56	Yes
57	Provena/GS7 F2:8-60	RIL57	Yes
58	Provena/GS7 F2:8-62	RIL58	Yes	Yes
59	Provena/GS7 F2:8-63	RIL59	Yes
60	Provena/GS7 F2:8-64	RIL60	Yes
61	Provena/GS7 F2:8-67	RIL61	Yes
62	Provena/GS7 F2:8-68	RIL62	Yes
63	Provena/GS7 F2:8-69	RIL63	Yes
64	Provena/GS7 F2:8-70	RIL64	Yes
65	Provena/GS7 F2:8-71	RIL65	Yes
66	Provena/GS7 F2:8-72	RIL66	Yes	Yes
67	Provena/GS7 F2:8-73	RIL67	Yes	Yes
68	Provena/GS7 F2:8-74	RIL68	Yes
69	Provena/GS7 F2:8-75	RIL69	Yes	Yes
70	Provena/GS7 F2:8-76	RIL70	Yes
71	Provena/GS7 F2:8-77	RIL71	Yes	Yes
72	Provena/GS7 F2:8-78	RIL72	Yes
73	Provena/GS7 F2:8-79	RIL73	Yes
74	Provena/GS7 F2:8-80	RIL74	Yes	Yes
75	Provena/GS7 F2:8-81	RIL75	Yes
76	Provena/GS7 F2:8-82	RIL76	Yes	Yes
77	Provena/GS7 F2:8-83	RIL77	Yes	Yes
78	Provena/GS7 F2:8-89	RIL78	Yes
79	Provena/GS7 F2:8-93	RIL79	Yes
80	Provena/GS7 F2:8-94	RIL80	Yes
81	Provena/GS7 F2:8-97	RIL81	Yes
82	Provena/GS7 F2:8-99	RIL82	Yes
83	Provena/GS7 F2:8-107	RIL83	Yes
84	Provena/GS7 F2:8-108	RIL84	Yes
85	Provena/GS7 F2:8-119	RIL85	Yes
86	Provena/GS7 F2:8-129	RIL86	Yes
87	Provena/GS7 F2:8-144	RIL87	Yes
88	Provena/GS7 F2:8-148	RIL88	Yes
89	Provena/GS7 F2:8-157	RIL89	Yes	Yes
90	Provena/GS7 F2:8-161	RIL90	Yes
91	Provena/GS7 F2:8-163	RIL91	Yes
92	Provena/GS7 F2:8-175	RIL92	Yes
93	Provena/GS7 F2:8-176	RIL93	Yes
94	Provena/GS7 F2:8-197	RIL94	Yes	Yes
95	Boyer/GS7 F2:8-1	RIL95	Yes
96	Boyer/GS7 F2:8-2	RIL96	Yes
97	Boyer/GS7 F2:8-3	RIL97	Yes
98	Boyer/GS7 F2:8-4	RIL98	Yes
99	Boyer/GS7 F2:8-5	RIL99	Yes
100	Boyer/GS7 F2:8-6	RIL100	Yes
101	Boyer/GS7 F2:8-7	RIL101	Yes
102	Boyer/GS7 F2:8-8	RIL102	Yes
103	Boyer/GS7 F2:8-9	RIL103	Yes
104	Boyer/GS7 F2:8-10	RIL104	Yes
105	Boyer/GS7 F2:8-11	RIL105	Yes
106	Boyer/GS7 F2:6-12	RIL106	Yes
107	Boyer/GS7 F2:8-13	RIL107	Yes
108	Boyer/GS7 F2:8-14	RIL108	Yes
109	Boyer/GS7 F2:8-15	RIL109	Yes
110	Boyer/GS7 F2:8-16	RIL110	Yes
111	Boyer/GS7 F2:8-17	RIL111	Yes
112	Boyer/GS7 F2:8-18	RIL112	Yes
113	Boyer/GS7 F2:8-19	RIL113	Yes
114	Boyer/GS7 F2:8-20	RIL114	Yes
115	Boyer/GS7 F2:8-21	RIL115	Yes
116	Boyer/GS7 F2:8-22	RIL116	Yes
117	Boyer/GS7 F2:8-23	RIL117	Yes
118	Boyer/GS7 F2:8-24	RIL118	Yes
119	Boyer/GS7 F2:8-25	RIL119	Yes
120	Boyer/GS7 F2:8-26	RIL120	Yes
121	Boyer/GS7 F2:8-27	RIL121	Yes
122	Boyer/GS7 F2:8-28	RIL122	Yes
123	Boyer/GS7 F2:8-29	RIL123	Yes
124	Boyer/GS7 F2:8-30	RIL124	Yes
125	Boyer/GS7 F2:8-31	RIL125	Yes
126	Boyer/GS7 F2:8-32	RIL126	Yes
127	Boyer/GS7 F2:8-33	RIL127	Yes
128	Boyer/GS7 F2:6-34	RIL128	Yes
129	Boyer/GS7 F2:8-36	RIL129	Yes
130	Boyer/GS7 F2:6-37	RIL130	Yes
131	Boyer/GS7 F2:8-38	RIL131	Yes
132	Boyer/GS7 F2:8-39	RIL132	Yes
133	Boyer/GS7 F2:8-40	RIL133	Yes
134	Boyer/GS7 F2:8-41	RIL134	Yes
135	Boyer/GS7 F2:8-42	RIL135	Yes
136	Boyer/GS7 F2:8-43	RIL136	Yes
137	Boyer/GS7 F2:8-44	RIL137	Yes
138	Boyer/GS7 F2:8-45	RIL138	Yes
139	Boyer/GS7 F2:8-46	RIL139	Yes
140	Boyer/GS7 F2:8-47	RIL140	Yes
141	Boyer/GS7 F2:8-48	RIL141	Yes
142	Boyer/GS7 F2:8-49	RIL142	Yes
143	Boyer/GS7 F2:6-50	RIL143	Yes
144	Boyer/GS7 F2:8-51	RIL144	Yes
145	Boyer/GS7 F2:8-52	RIL145	Yes
146	Boyer/GS7 F2:8-53	RIL146	Yes
147	Boyer/GS7 F2:8-54	RIL147	Yes
148	Boyer/GS7 F2:8-55	RIL148	Yes
149	Boyer/GS7 F2:8-56	RIL149	Yes
150	Boyer/GS7 F2:8-57	RIL150	Yes
151	Boyer/GS7 F2:8-58	RIL151	Yes
152	Boyer/GS7 F2:8-59	RIL152	Yes
153	Boyer/GS7 F2:8-60	RIL153	Yes
154	Boyer/GS7 F2:8-61	RIL154	Yes
155	Boyer/GS7 F2:8-62	RIL155	Yes
156	Boyer/GS7 F2:8-63	RIL156	Yes
157	Boyer/GS7 F2:8-64	RIL157	Yes
158	Boyer/GS7 F2:8-65	RIL158	Yes
159	Boyer/GS7 F2:8-66	RIL159	Yes
160	Boyer/GS7 F2:8-67	RIL160	Yes
161	Boyer/GS7 F2:8-68	RIL161	Yes
162	Boyer/GS7 F2:8-69	RIL162	Yes
163	Boyer/GS7 F2:8-70	RIL163	Yes
164	Boyer/GS7 F2:8-71	RIL164	Yes
165	Boyer/GS7 F2:8-72	RIL165	Yes
166	Boyer/GS7 F2:8-73	RIL166	Yes
167	Boyer/GS7 F2:8-74	RIL167	Yes
168	Boyer/GS7 F2:8-75	RIL168	Yes
169	Boyer/GS7 F2:8-76	RIL169	Yes
170	Boyer/GS7 F2:8-77	RIL170	Yes
171	Boyer/GS7 F2:8-78	RIL171	Yes
172	Boyer/GS7 F2:8-79	RIL172	Yes
173	Boyer/GS7 F2:8-80	RIL173	Yes
174	Boyer/GS7 F2:8-81	RIL174	Yes
175	Boyer/GS7 F2:8-82	RIL175	Yes
176	Boyer/GS7 F2:8-83	RIL176	Yes
177	Boyer/GS7 F2:8-84	RIL177	Yes
178	Boyer/GS7 F2:8-85	RIL178	Yes
179	Boyer/GS7 F2:8-86	RIL179	Yes
180	Boyer/GS7 F2:8-87	RIL180	Yes
181	Boyer/GS7 F2:8-88	RIL181	Yes
182	Boyer/GS7 F2:8-89	RIL182	Yes
183	Boyer/GS7 F2:8-90	RIL183	Yes
184	Boyer/GS7 F2:8-91	RIL184	Yes
185	Boyer/GS7 F2:8-92	RIL185	Yes
186	Boyer/GS7 F2:8-93	RIL186	Yes
187	Boyer/GS7 F2:8-94	RIL187	Yes
188	Boyer/GS7 F2:8-95	RIL188	Yes
189	Boyer/GS7 F2:8-96	RIL189	Yes
190	Boyer/GS7 F2:8-97	RIL190	Yes
191	Boyer/GS7 F2:8-98	RIL191	Yes
192	Boyer/GS7 F2:8-99	RIL192	Yes

### Sheet: Table S2
Supplementary File 1- Table S2 List of collection of cultivars
No	Line	Origin	Source	Reference_Number	Postulated APR
1	Calcutta	India	Australian Grains Genebank	AGG700252
2	Makuru	New Zealand	Australian Grains Genebank	AGG703388
3	Dumont	Canada	Australian Grains Genebank	AGG700398
4	AC Assiniboia	Canada	Australian Grains Genebank	AGG703542
5	Moola (AC Medallion)	Canada	Australian Grains Genebank	AGG704176
6	California Red	United States	Australian Grains Genebank	AGG700254
7	Chihuahua	Mexico	Australian Grains Genebank	AGG700294
8	Diamond Black	Unknown	Australian Grains Genebank	AGG700388
9	Norway Black	Sweden	Australian Grains Genebank	AGG700809
10	Tartar Black	China	Australian Grains Genebank	AGG701079
11	Tartar King	United Kingdom	Australian Grains Genebank	AGG701081
12	Triumph	Ireland	Australian Grains Genebank	AGG701114
13	Fulgrain	United States	Australian Grains Genebank	AGG701121
14	Early Dakota	Unknown	Australian Grains Genebank	AGG702896
15	Early Gothland	Unknown	Australian Grains Genebank	AGG702897
16	Starter	United States	Australian Grains Genebank	AGG704288
17	Graza 80	Canada	Australian Grains Genebank	AGG704314
18	Sang	Sweden	Australian Grains Genebank	AGG704326
19	Klein Capa	Argentina	Australian Grains Genebank	AGG704335
20	Mulga	Australia	Australian Grains Genebank	AGG700764
21	Esk	Australia	Australian Grains Genebank	AGG700428
22	Sual	Australia	Australian Grains Genebank	AGG701054
23	Bandicoot	Australia	Australian Grains Genebank	AGG701417
24	Carrolup	Australia	Australian Grains Genebank	AGG701646
25	Bimbil	Australia	Australian Grains Genebank	AGG701703
26	Euro	Australia	Australian Grains Genebank	AGG701720
27	Eurabbie	Australia	Australian Grains Genebank	AGG703507
28	Wintaroo	Australia	Australian Grains Genebank	AGG704242
29	Possum	Australia	Australian Grains Genebank	AGG704243
30	Volta-2	Australia	Australian Grains Genebank	AGG704286
31	Genie	Australia	CSIRO internal source	N/A
32	Kangaroo	Australia	Australian Grains Genebank	AGG704292
33	Brusher	Australia	Australian Grains Genebank	AGG704293
34	Mitika	Australia	Australian Grains Genebank	AGG704294
35	Yallara	Australia	Australian Grains Genebank	AGG704296
36	Tungoo	Australia	Australian Grains Genebank	AGG704323
37	Mulgara	Australia	Australian Grains Genebank	AGG704324
38	Tammar	Australia	Australian Grains Genebank	AGG704325
39	Wombat	Australia	Australian Grains Genebank	AGG704342
40	Hay	Australia	Australian Grains Genebank	AGG799022
41	Culgoa	Australia	Australian Grains Genebank	AGG799028
42	Yilgarn	Australia	Australian Grains Genebank	AGG799030
43	Potoroo	Australia	Australian Grains Genebank	AGG799031
44	Bettong	Australia	Australian Grains Genebank	AGG799033
45	Pallinup	Australia	Australian Grains Genebank	AGG799037
46	Glider	Australia	Australian Grains Genebank	AGG799041
47	Numbat	Australia	Australian Grains Genebank	AGG799042
48	Needilup	Australia	Australian Grains Genebank	AGG799047
49	Bannister	Australia	CSIRO internal source	N/A
50	Barcoo	Australia	CSIRO internal source	N/A
51	Condamine	Australia	CSIRO internal source	N/A
52	Galileo	Australia	CSIRO internal source	N/A
53	Gwydir	Australia	CSIRO internal source	N/A
54	Taipan	Australia	CSIRO internal source	N/A
55	Warrego	Australia	CSIRO internal source	N/A
56	Williams	Australia	CSIRO internal source	N/A
57	Sun II	Sweden	Australian Grains Genebank	AGG701058
58	Ogle	United States	Australian Grains Genebank	AGG701744
59	Boppy	Australia	Australian Grains Genebank	AGG700202
60	Cooba	Australia	Australian Grains Genebank	AGG700343
61	Fulmark	Australia	Australian Grains Genebank	AGG700486
62	Mugga	Australia	Australian Grains Genebank	AGG700763
63	Nile	Australia	Australian Grains Genebank	AGG700015
64	Winjardie	Australia	Australian Grains Genebank	AGG700022
65	West	Australia	Australian Grains Genebank	AGG700027
66	Marloo	Australia	Australian Grains Genebank	AGG700028
67	Wallaroo	Australia	Australian Grains Genebank	AGG700029
68	Algerian	Algeria	Australian Grains Genebank	AGG700059
69	Yates Algerian	Australia	Australian Grains Genebank	AGG700069
70	Avon	Australia	Australian Grains Genebank	AGG700124
71	Ballidu	Australia	Australian Grains Genebank	AGG700130
72	Barmah	Australia	Australian Grains Genebank	AGG700136
73	Blackbutt	Australia	Australian Grains Genebank	AGG700169
74	Blythe	Australia	Australian Grains Genebank	AGG700182
75	Bond	Australia	Australian Grains Genebank	AGG700187
76	Bundy	Australia	Australian Grains Genebank	AGG700239
77	Burke	Australia	Australian Grains Genebank	AGG700242
78	Coolabah	Australia	Australian Grains Genebank	AGG700344
79	Volta-3	Australia	B. Winter - DAF	N/A
80	Cokers Fulgrain	United States	Australian Grains Genebank	AGG700483
81	Guyra	Australia	Australian Grains Genebank	AGG700538
82	Hill	Australia	Australian Grains Genebank	AGG700553
83	Irwin	Australia	Australian Grains Genebank	AGG700585
84	Kent	Australia	Australian Grains Genebank	AGG700618
85	Kurrajong	Australia	Australian Grains Genebank	AGG700635
86	Laggan	Australia	Australian Grains Genebank	AGG700644
87	Lort	Australia	Australian Grains Genebank	AGG700682
88	Moore	Australia	Australian Grains Genebank	AGG700751
89	Orient	Australia	Australian Grains Genebank	AGG700834
90	Palestine	Australia	Australian Grains Genebank	AGG700854
91	Quandong	Australia	Australian Grains Genebank	AGG700892
92	Stout	Australia	Australian Grains Genebank	AGG701049
93	Sunrise	Australia	Australian Grains Genebank	AGG701059
94	Swan	Australia	Australian Grains Genebank	AGG701070
95	Warrigal	Australia	Australian Grains Genebank	AGG701168
96	Dalyup	Australia	Australian Grains Genebank	AGG701273
97	Coomallo	Australia	Australian Grains Genebank	AGG703448
98	Vasse	Australia	Australian Grains Genebank	AGG704177
99	Hotham	Australia	Australian Grains Genebank	AGG704178
100	Qantom	Australia	Australian Grains Genebank	AGG704291
101	Mannus	Australia	Australian Grains Genebank	AGG704313
102	Dunnart	Australia	Australian Grains Genebank	AGG704344
103	Forester	Australia	Australian Grains Genebank	AGG704345
104	Durack	Australia	Australian Grains Genebank	AGG704379
105	Kowari	Australia	Australian Grains Genebank	AGG704380
106	Koorabup	Australia	Australian Grains Genebank	AGG704611
107	Bilby	Australia	Australian Grains Genebank	AGG704612
108	Bulban	Australia	Australian Grains Genebank	AGG799004
109	Mortlock	Australia	Australian Grains Genebank	AGG799009
110	Dolphin	Australia	Australian Grains Genebank	AGG700392
111	Echidna	Australia	Australian Grains Genebank	AGG799014
112	Cypress	Australia	Australian Grains Genebank	AGG799016
113	Kalgan	Australia	Australian Grains Genebank	AGG799023
114	Toodyay	Australia	Australian Grains Genebank	AGG703449
115	Wandering	Australia	Australian Grains Genebank	AGG799048
116	Wizard	Australia	Australian Grains Genebank	AGG799075
117	Glen	Canada	Australian Grains Genebank	AGG700510	Y
118	Algeribee	Australia	Australian Grains Genebank	AGG700070
119	Brigalow	Australia	Australian Grains Genebank	AGG700222
120	Cassia	Australia	Australian Grains Genebank	AGG700274
121	Aladdin-1	Australia	Australian Grains Genebank	AGG704343
122	Carbeen	Australia	Australian Grains Genebank	AGG799005
123	Pendek	Netherlands	Australian Grains Genebank	AGG700862
124	Drover	Australia	CSIRO internal source	N/A
125	Otana	United States	Australian Grains Genebank	AGG700842
126	Riel	Canada	Australian Grains Genebank	AGG700001
127	Eagle	Sweden	Australian Grains Genebank	AGG700408
128	Avalanche	Australia	Australian Grains Genebank	AGG701407
129	Drummond	New Zealand	Australian Grains Genebank	AGG703386
130	Hokonui	New Zealand	Australian Grains Genebank	AGG703390
131	CDC Dancer	Canada	Australian Grains Genebank	AGG704100
132	AC Ronald	Canada	Australian Grains Genebank	AGG704219
133	AC Pinnacle	Canada	Australian Grains Genebank	AGG704220
134	Nugene	United States	Australian Grains Genebank	AGG704238
135	Leggett	Canada	Australian Grains Genebank	AGG704311
136	CDC Boyer	Canada	Australian Grains Genebank	AGG704312	Y
137	Garry	Canada	Australian Grains Genebank	AGG700499	Y
138	Alamo	United States	Australian Grains Genebank	AGG700049
139	Anderson	United States	Australian Grains Genebank	AGG700084
140	Ascencao	Brazil	Australian Grains Genebank	AGG700108
141	Aurora	United States	Australian Grains Genebank	AGG700116
142	Bambu	Sweden	Australian Grains Genebank	AGG700131
143	Beacon	Canada	Australian Grains Genebank	AGG700142
144	Belar	India	Australian Grains Genebank	AGG700147
145	Benton	United States	Australian Grains Genebank	AGG700153
146	Bondvic	United States	Australian Grains Genebank	AGG700192
147	Aladdin-2	Australia	B. Winter - DAF	N/A
148	Quoll	United States	Australian Grains Genebank	AGG799043
149	Brave	United States	Australian Grains Genebank	AGG700216
150	Breustedts Regenfreund	Germany	Australian Grains Genebank	AGG700217
151	Ajax	Canada	Australian Grains Genebank	AGG700047	Y
152	Beaver	Canada	Australian Grains Genebank	AGG700144	Y
153	Erban	Canada	Australian Grains Genebank	AGG700427	Y
154	Lodi	United States	Australian Grains Genebank	AGG700676	Y
155	Portage	United States	Australian Grains Genebank	AGG700876	Y
156	PI 502954 (IA H592)	United States	Australian Grains Genebank	AGG704257	Y
157	IA H611-447	United States	Australian Grains Genebank	AGG790017	Y
158	SRMN 841801	United States	Australian Grains Genebank	AGG701346	Y
159	SRMN 841803	United States	Australian Grains Genebank	AGG701347	Y
160	SRMN 841804	United States	Australian Grains Genebank	AGG701348	Y
161	SRMN 841805	United States	Australian Grains Genebank	AGG701349	Y
162	SRMN 841806	United States	Australian Grains Genebank	AGG701350	Y
163	SRMN 841807	United States	Australian Grains Genebank	AGG701351	Y
164	SRMN 841809	United States	Australian Grains Genebank	AGG701352	Y
165	SRMN 841810	United States	Australian Grains Genebank	AGG701353	Y
166	SRMN 841812	United States	Australian Grains Genebank	AGG701354	Y
167	SRMN 841813	United States	Australian Grains Genebank	AGG701355	Y
168	SRMN 841815	United States	Australian Grains Genebank	AGG701356	Y
169	SRMN 841816	United States	Australian Grains Genebank	AGG701357	Y
170	SRMN 841817	United States	Australian Grains Genebank	AGG701358	Y
171	SRMN 841818	United States	Australian Grains Genebank	AGG701359	Y
172	SRMN 841821	United States	Australian Grains Genebank	AGG701360	Y
173	SRMN 841820	United States	Australian Grains Genebank	AGG701361	Y
174	SRMN 841823	United States	Australian Grains Genebank	AGG701362	Y
175	SRMN 841825	United States	Australian Grains Genebank	AGG701363	Y
176	SRMN 841826	United States	Australian Grains Genebank	AGG701364	Y
177	La Prevision	N/A	Australian Grains Genebank	AGG700640	Y
178	Mesquite	United States	Australian Grains Genebank	AGG700721	Y
179	NMO-877	United States	Australian Grains Genebank	AGG702033	Y
180	VIR 5201	Spain	Australian Grains Genebank	AGG702688	Y
181	Amarela	Brazil	Australian Grains Genebank	AGG700078	Y
182	94197A1-9-2-2-2-5 (GS7)	North America	USDA - ASR	N/A	Y

### Sheet: Table S3
Supplementary File 1 Table S3 KASP primer sequences
QTL	Marker	Primer	SNP	Sequence (5’ – 3’)
QPc_GS7_4A.1	KASP_SNP-350765064_4A	SNP-350765064_4A_F	G/A (reverse strand)	GAAGGTGACCAAGTTCATGCTCGATCTAGAGCGCCGGAGC
		SNP-350765064_4A_R		GAAGGTCGGAGTCAACGGATTCCGATCTAGAGCGCCGGAGT
		SNP-350765064_4A_C		CATGCTGGTTCCGTTGACTTTGACTT
	KASP_SNP-351486359_4A	SNP-351486359_4A_F	A/C (reverse strand)	GAAGGTGACCAAGTTCATGCTACCGCTGCAGCAGCTCCCT
		SNP-351486359_4A_R		GAAGGTCGGAGTCAACGGATTCCGCTGCAGCAGCTCCCG
		SNP-351486359_4A_C		TGGCGGAGATGGTGGTGGAGAA
	KASP_SNP-352361337_4A	SNP-352361337_4A_F	C/A	GAAGGTGACCAAGTTCATGCTGGCGGCGAGCGCGAGC
		SNP-352361337_4A_R		GAAGGTCGGAGTCAACGGATTCGGCGGCGAGCGCGAGA
		SNP-352361337_4A_C		CCGTCGAGGCCATGTTCCTCAT
QPc_GS7_4A.2	KASP_SNP-459779133_4A	SNP-459779133_4A_F	T/A	GAAGGTGACCAAGTTCATGCTGGGCGGAAAGGTCAGCCGTT
		SNP-459779133_4A_H		GAAGGTCGGAGTCAACGGATTGGGCGGAAAGGTCAGCCGTA
		SNP-459779133_4A_C		TTTGGTCGGGCGATCACGGGAA
	KASP_SNP-459972095_4A	SNP-459972095_4A_F	G/A	GAAGGTGACCAAGTTCATGCTGCAGAGTGCAACAAGAGCGAAG
		SNP-459972095_4A_H		GAAGGTCGGAGTCAACGGATTGCAGAGTGCAACAAGAGCGAAA
		SNP-459972095_4A_C		GGCTATGTCCGGTAAGTATTTCCATAATT
	KASP_SNP-460562184_4A	SNP-460562184_4A_F	A/G (reverse strand)	GAAGGTGACCAAGTTCATGCTAGAAATTCCTGATTCTGCTCATGGT
		SNP-460562184_4A_H		GAAGGTCGGAGTCAACGGATTAGAAATTCCTGATTCTGCTCATGGC
		SNP-460562184_4A_C		TTTCTAGCTGCAGCATGGAGAGCAT
QPc_GS7_7A	KASP_SNP-4039736_7A	SNP-4039736_7A_F	G/C	GAAGGTGACCAAGTTCATGCTGGGCTGACGGACCAGTG
		SNP-4039736_7A_R		GAAGGTCGGAGTCAACGGATTCTGGGCTGACGGACCAGTC
		SNP-4039736_7A_C		GGATGGGGCACTGTGTGACCAT
	KASP_SNP-411798_7A	SNP-411798_7A_F	G/A (reverse strand)	GAAGGTGACCAAGTTCATGCTGAGGCGAGAGGGCCCC
		SNP-411798_7A_R		GAAGGTCGGAGTCAACGGATTCTGAGGCGAGAGGGCCCT
		SNP-411798_7A_C		GTAGCCACGCGGAGCAAGCAAA
QPc_Provena_7A/QPc_Boyer_7A	KASP_SNP-67318388_7A	SNP-67318388_7A_F	A/T	GAAGGTGACCAAGTTCATGCTCGGACCAGCTGCAGCGACAA
		SNP-67318388_7A_R		GAAGGTCGGAGTCAACGGATTCGGACCAGCTGCAGCGACAT
		SNP-67318388_7A_C		GGGCCTCATCCAGATCCCCTTT
	KASP_SNP-69787185_7A	SNP-69787185_7A_F	G/C	GAAGGTGACCAAGTTCATGCTAATAAATATGTGTTGATGATTCTTCCTCG
		SNP-69787185_7A_R		GAAGGTCGGAGTCAACGGATTAATAAATATGTGTTGATGATTCTTCCTCC
		SNP-69787185_7A_C		CTGCAGTGGCTTGCCACACATATAT

### Sheet: Table S4
Supplementary File 1. Table S4 Disease scores in trials
Coded triplet differentials (Park et al. 2000)	Trial	Manjmup 2023	Manjmup 2024	Cobbitty 2024
	Pathotype	0001-2 [4,7]	0005-10 [2,4,5,6,7]	3707-1,4,5,6,7,10,12,Wa,Nu,Gw, Ge, Dr, Al	0767-3,4,5,6,10 +Wa +Vo	4473-4,6,10 +Bett +Barc
4000	H548	avirulent	avirulent	avirulent	avirulent	virulent
2000	WIX 4361-9	avirulent	avirulent	virulent	avirulent	avirulent
1000	Amagalon	avirulent	avirulent	virulent	avirulent	avirulent
400	Culgoa	avirulent	avirulent	virulent	virulent	virulent
200	Cleanleaf	avirulent	avirulent	virulent	virulent	avirulent
100	Pc68	avirulent	avirulent	virulent	virulent	avirulent
40	TAM 0301	avirulent	avirulent	avirulent	virulent	virulent
20	TAM 0.312	avirulent	avirulent	avirulent	virulent	virulent
10	Pc61	avirulent	avirulent	avirulent	avirulent	virulent
4	Pc38	avirulent	virulent	virulent	virulent	avirulent
2	Pc39	avirulent	avirulent	virulent	virulent	virulent
1	Swan	virulent	virulent	virulent	virulent	virulent
1	Pc36	avirulent	avirulent	virulent	avirulent	avirulent
2	Pc46	virulent	avirulent	avirulent	avirulent	avirulent
3	Pc50	avirulent	avirulent	avirulent	virulent	avirulent
4	Pc51	avirulent	avirulent	virulent	virulent	virulent
5	Pc52	avirulent	avirulent	virulent	virulent	avirulent
6	Pc55	avirulent	avirulent	virulent	virulent	virulent
7	Pc56	avirulent	avirulent	virulent	avirulent	avirulent
8	Pc63	avirulent	avirulent	avirulent	avirulent	avirulent
9	Pc64	avirulent	avirulent	avirulent	avirulent	avirulent
10	Pc71	avirulent	virulent	virulent	virulent	virulent
11	X534	avirulent	avirulent	avirulent	avirulent	avirulent
12	X716	avirulent	avirulent	virulent	avirulent	avirulent
	Gwydir	avirulent	avirulent	virulent	avirulent	avirulent
	Warrego	avirulent	avirulent	virulent	virulent	avirulent
	Nugene	avirulent	avirulent	virulent	avirulent	avirulent
	Volta	avirulent	avirulent	avirulent	virulent	avirulent
	Bettong	avirulent	avirulent	avirulent	avirulent	virulent
	Barcoo	avirulent	avirulent	avirulent	avirulent	virulent
	Genie	avirulent	avirulent	virulent	avirulent	avirulent
	Drover	avirulent	avirulent	virulent	avirulent	avirulent
	Aladdin	avirulent	avirulent	virulent	avirulent	avirulent
	Pc92	avirulent	avirulent	avirulent	avirulent	avirulent

### Sheet: Table S5
Supplmentary file 1. Table S5. Correlation (r) of rust infection severity data from Manjimup 2023 (MJ23), 2024 (MJ24) and Cobbitty 2024 (CB24) in ProvenaxGS7 RILs (n=91) and BoyerxGS7 RILs (n = 98).
RIL Population	% OCR MJ23 vs. MJ24	% OCR MJ23 vs. CB24	% OCR MJ24 vs. CB24
Provena × GS7	0.74	0.19	0.18
Boyer × GS7	0.58	0.28	0.35

### Sheet: Table S6
Supplementary File 1 Table S6 KASP Marker calls for oat lines in the Oat collection
Oat Lines	QPc_GS7_4A.1			QPc_GS7_4A.2			QPc_GS7_7A		QPc_Provena_7A/QPc_Boyer_7A		Postulated APR	Note
	KASP_SNP-350765064_4A	KASP_SNP-351486359_4A	KASP_SNP-352361337_4A	KASP_SNP-459779133_4A	KASP_SNP-459972095-4A	KASP_SNP-460562184_4A	KASP_SNP-4039736_7A	KASP_SNP-411798_7A	KASP_SNP-67318388_7A	KASP_SNP-69787185_7A
Boyer	G	C	C	T	G	A	G	G	T	C	Y	Control
Provena	A	A	A	A	G	A	G	G	T	C		Control
94197A1-9-2-2-2-5	G	C	C	T	A	G	C:G	A	A	G	Y
Quoll	G	C	C	T	A	G	N	A	A	G
Volta-2	G	C	C	T	A	G	G	G	A	G		from AGG
Volta-3	G	C	C	T	A	G	G	G	T	C		from Breeder
Barcoo	G	C	C	T	A	G	C	A	T	G
Warrego	G	C	C	T	A	G	G	G	A	G
Mannus	G	A	A	T	A	G	C:G	A:G	A	G
Wizard	G	C	C	T	A	G	C	A	T	C
Aladdin-1	G	C	C	T	A	G	G	G	T	C		from AGG
Aladdin-2	G	C	C	T	A	G	G	G	T	C		from Breeder
Drummond	G	C	C	T	A	G	G	G	A	C
Mesquite	G	A	A	T	A	G	G	A	A	G	Y
Early Gothland	G	A	A	A	A	G	G	G	A	G
Carrolup	G	A	C	A	A	G	C:G	G	A	G
Tungoo	G	C	C	A	A	G	G	A	A	G
Williams	G	A	C	A	A	G	C:G	A	A	G
Dalyup	G	A	A	A	A	G	C	G	A	G
Bilby	G	C	C	A	G	G	C:G	A:G	A	G
Alamo	A	A	A	A	A	G	C:G	A	T	C
Ascencao	G	A	A	A	A	G	C	A	A	C
Amarela	G	A	A	A	A	G	C	A	A	C	Y
NMO-877	G	A	A	A	A	G	C	A	A	G	Y
VIR 5201	G	A	C	A	G	G	G	G	A	C:G	Y
SRMN 841820	G	C	C	A	G	A	C:G	A	A	G	Y
Calcutta	G	A	C	T	G	A	G	G	A	G
Dumont	G	C	C	T	G	A	C:G	G	T	C
AC Assiniboia	G	A	C	T	G	A	C:G	G	T	C
Moola (AC Medallion)	G	C	C	T	G	A	C:G	G	T	C
California Red	G	A	C	T	G	A	G	G	A	G
Diamond Black	G	C	C	T	G	A	C:G	G	T	C
Tartar Black	G	A	C	T	G	A	C:G	G	A	G
Fulgrain	A	A	A	T	G	A	C	A	T	C
Graza 80	G	C	C	T	G	A	C:G	G	T	C
Klein Capa	G	C	C	A	G	A	C	A	A	C
Mulga	A	A	A	T	G	A	C	A	T	C
Bandicoot	G	C	C	T	G	A	G	A	A	G
Bimbil	G	A	A	T	G	A	C:G	G	A	G
Eurabbie	G	C	C	T	G	A	C:G	G	T	C
Wintaroo	G	A	A	T	G	A	G	G	A	G
Genie	G	C	C	A:T	G	A	G	A	T	C
Brusher	G	C	C	T	G	A	G	A:G	A	G
Mulgara	G	A	A	T	G	A	G	G	A	G
Hay	G	A	C	T	G	A	C:G	G	A	G
Culgoa	G	A	A	T	G	A	G	A	T	C
Yilgarn	G	C	C	T	G	A	N	N	A	G
Potoroo	G	C	C	T	G	A	C:G	A	A	G
Kangaroo	G	C	C	A:T	G	A	G	G	A	G
Glider	G	A	A	T	G	A	G	A	T	C
Numbat	G	C	C	T	G	A	G	A	A	G
Needilup	G	A	C	T	G	A	C:G	G	A	G
Bannister	G	C	C	T	G	A	C:G	A	A	G
Condamine	G	A	C	T	G	A	G	G	A	G
Galileo	G	C	C	T	G	A	C	G	T	C
Boppy	G	A	C	T	G	A	G	G	A	G
Cooba	G	C	C	T	G	A	C:G	G	T	C
Fulmark	G	A	C	T	G	A	C	G	A	C:G
Marloo	G	A	C	T	G	A	G	G	A	G
Wallaroo	G	A	C	T	G	A	G	G	A	G
Bettong	G	A	A	A	A	G:A	C:G	A	A	G
Algerian	G	A	C	T	G	A	G	G	A	G
Yates_Algerian	G	A	C	T	G	A	G	G	A	G
Avon	G	A	C	T	G	A	C:G	G	A
Ballidu	G	A	C	T	G	A	C:G	G	A	G
Barmah	G	A	C	T	G	A	C:G	G	A
Bond	G	A	C	T	G	A	G	G	A	G
Coolabah	G	A	C	T	G	A	C:G	G	A	G
Gwydir	G	C	C	A	G	A	C:G	A	A	G
Hill	G	C	C	T	G	A	G	A	T	C
Irwin	G	A	C	T	G	A	C:G	G	A	G
Orient	G	A	C	T	G	A	C:G	G	A	G
Palestine	G	A	C	T	G	A	C:G	G	A	G
Quandong	G	A	C	T	G	A	C:G	A	A	G
Sunrise	G	A	C	T	G	A	G	A	A	G
Swan	G	A	C	T	G	A	C:G	G	A	G
Warrigal	G	A	C	T	G	A	C:G	G	A	G
Mugga	G	C	C	A	G	-	G	G	A	G
Vasse	G	A	A	T	G	A	C:G	A	T	C
Dunnart	G	A	C	T	G	A	C:G	A	A	G
Forester	G	C	C	T	G	A	C:G	G	T	C
Kowari	G	C	C	T	G	A	C:G	A	A	G
Dolphin	G	C	C	T	G	A	G	A	T	C
Echidna	G	C	C	T	G	A	C:G	G	T	C
Cypress	G	A	A	T	G	A	C:G	G	A
Kalgan	G	C	C	T	G	A	C:G	G	A	G
Wandering	G	A	C	T	G	A	C:G	G	A	G
Glen	G	C	C	T	G	A	C:G	G	T	C	Y
Algeribee	G	A	C	T	G	A	G	G	A	G
Carbeen	G	A	C	T	G	A	C:G	G	A	G
Riel	G	C	C	T	G	A	G	G	T	C
Bundy	G	C	C	A	G	G	G	G	A	G
CDC Dancer	G	C	C	T	G	A	G	G	T	C
AC Ronald	G	A	C	T	G	A	C:G	G	T	C
AC Pinnacle	G	C	C	T	G	A	C:G	G	T	C
Nugene	G	C	C	T	G	A	C:G	G	T	C
Leggett	G	C	C	T	G	A	G	G	T	C
CDC Boyer	G	C	C	T	G	A	G	G	T	C	Y
Anderson	G	C	C	T	G	A	G	G	A	G
Beacon	G	C	C	T	G	A	G	G	T	C
Breustedts_Regenfreund	G	A	C	T	G	A	G	G	T	C
Ajax	G	C	C	T	G	A	C:G	A	T	C	Y
Beaver	G	C	C	T	G	A	G	G	T	C	Y
Erban	G	C	C	T	G	A	C:G	G	T	C	Y
SRMN 841807	G	C	C	T	G	A	G	G	T	C	Y
SRMN 841809	G	A	A	T	G	A	G	G	T	C	Y
SRMN 841810	G	C	A	T	G	A	G	G	T	C	Y
SRMN 841812	G	C	C	T	G	A	C:G	A	T	C	Y
SRMN 841815	G	C	C	T	G	A	G	A	T	C	Y
SRMN 841816	G	C	C	T	G	A	C:G	A	A	G	Y
SRMN 841817	G	C	C	T	G	A	G	A	A	G	Y
SRMN 841818	G	C	C	T	G	A	C:G	A	A	G	Y
Coomallo	G	A	C	T	A:G	A	C:G	G	A	G
SRMN 841823	G	C	C	T	G	A	G	G	T	C	Y
SRMN 841825	G	C	C	T	G	A	G	A	A	G	Y
SRMN 841826	G	C	C	T	G	A	G	A	T	C	Y
La Prevision	G	A	C	T	G	A	C:G	G	A	G	Y
Makuru	G	C	C	A	G	A	G	G	T	C
Chihuahua	G	A	C	A	G	A	C:G	A	T	C
Norway Black	G	C	C	A	G	A	C	A	T	C
Tartar King	G	C	C	A	G	A	G	A	A	G
Koorabup		A	C	?	?	?		A		G
Triumph	G	C	C	A	G	A	G	A	T	C
Early Dakota	G	C	C	A	G	A	G	A	A	G
Starter	G	C	C	A	G	A	G	G	T	C
Sang	G	C	C	A	G	A	C:G	G	T	C
Esk	G	C	C	A	G	A	G	G	T	C
Sual	G	A	C	A	G	A	G	G	A	G
Euro	G	A	C	A	G	A	C:G	A	T	C
Possum	G	A	C	A	G	A	C:G	A	A	G
Mitika	G	C	C	A	G	A	C:G	A	T	G
Yallara	G	C	C	A	G	A	C:G	G	T	C
Tammar	G	A	A	A	G	A	C	A	T	C
Wombat	G	A	C	A	G	A	C:G	A	A	G
Pallinup	A	A	A	A	G	A	G	A	A	G
Taipan	G	C	C	A	G	A	C:G	G	T	C
Sun II	G	C	C	A	G	A	G	G	T	C
Ogle	A	A	A	A	G	A	C:G	G	T	C
Nile	G	A	C	A	G	A	C:G	G	A	C:G
Winjardie	A	A	A	A	G	A	C:G	G	A	C:G
Otana	A	A	A	A	A	G	C	G	T	C
West	G	C	C	A	G	A	C:G	A	A	G
Blackbutt	G	A	C	A	G	A	C:G	G	T	C
Blythe	G	C	C	A	G	A	G	G	A	G
Burke	G	C	C	A	G	A	C:G	G	T	C
Hokonui	G	C	C	A	A:G	A	G	G	A	C
Cokers Fulgrain	G	C	C	A	G	A	C:G	G	T	C
Guyra	G	C	C	A	G	A	G	G	A	C
Kent	G	C	C	A	G	A	C	G	T	C
Kurrajong	G	C	C	A	G	A	C:G	G	A
Laggan	G	A	C	A	G	A	G	G	A	G
Lort	G	C	C	A	G	A	G	G	A	G
Moore	A	A	A	A	G	A	G	G	T	C
Stout	G	C	C	A	G	A	G	G	T	C
Hotham	G	A	C	A	G	A	C:G	A	A	G
Qantom	G	C	C	A	G	A	C:G	A	T	C
Durack	G	A	C	A	G	A	C:G	G	A	G
Bulban	G	A	C	A	G	A	C:G	G	A
Mortlock	A	A	A	A	G	A	C:G	G	A
Toodyay	G	A	C	A	G	A	C:G	G	A	G
Brigalow	G	A	C	A	G	A	G	G	T	C
Cassia	A	A	A	A	G	A	C:G	G	A	G
Pendek	G	C	C	A	G	A	C	A	T	C
Drover	G	C	C	A	G	A	G	A	T	C
Eagle	G	A	A	A	G	A	C:G	G	T	C
Avalanche	A	A	A	A	G	A	C:G	G	A	C
Garry	G	C	C	A	G	A	C:G	G	T	C	Y
Aurora	G	A	A	A	G	A	C	G	A	C
Bambu	G	C	C	A	G	A	G	G	T	C
Belar	G	C	C	A	G	A	G	G	T	C
Benton	G	C	C	A	G	A	G	G	T	C
Bondvic	G	A	A	A	G	A	G	G	T	C
SRMN 841801	G	C	C	A	A:G	A	G	A	T	C	Y
Brave	G	C	C	A	G	A	C:G	A	T	C
Lodi	A	A	A	A	G	A	G	G	T	C	Y
Portage	G	C	C	A	G	A	G	A	T	C	Y
PI 502954 (IA H592)	G	A	A	A	G	A	G	G	A	G	Y
Ia H611-447	G	C	C	A	G	A	G	G	A	G	Y
SRMN 841803	G	C	C	A	G	A	C	G	T	C	Y
SRMN 841804	G	C	C	A	G	A	C	G	T	C	Y
SRMN 841805	G	C	C	A	G	A	C	G	T	C	Y
SRMN 841806	G	C	C	A	G	A	C	G	T	C	Y
SRMN 841813	G	C	C	A	G	A	C:G	A	T	C	Y
SRMN 841821	G	C	C	A	G	A	C:G	A	A	G	Y

### Sheet: Table S7
Supplementary File Table S7 BLASt results placing markers in chromosomes of genome reference
Reference	QTL	Marker	% identity	evalue	Physical location OT3098 V2
Rines et al. (2018)	QPc.APR-4A	GMI_ES15_c2369_181	100	4.21e-52	chr4D:24953141..24953021
		GMI_ES02_c37788_255	100	8.13e-55	chr4D:106403157..106403277
			99.174	3.46e-53	chr4A:72229469..72229588
		GMI_ES13_c626_111	97.521	7.62e-49	chr4A:165239844..165239960
			95.041	1.68e-44	chr4D:201442309..201442426
		GMI_ES03_c6181_441	90.991	8.14e-36	chr4D:240500112 ..240500216
			98.876	8.14e-36	chr4A:206736466 ..206736554
Nazareno et al. (2022)	QPc.APR-4D.1	GMI_ES05_c8031_345	99.174	3.46e-53	chr4D:306624383..306624503
			98.347	4.21e-52	chr4A:281704172..281704292
		GMI_ES05_c15948_428	99.174	3.46e-53	chr4D:324657581..324657461
			99.174	3.46e-53	chr4A:297799288..297799168
		GMI_ES03_c2344_498	99.174	3.46e-53	chr4D:362919604..362919484
	QPc.APR-4D.2		99.167	1.21e-52	chr4A:407913390..407913271
		GMI_DS_LB_3908	100	8.13e-55	chr4D:444372507..444372387
		GMI_ES17_c5923_221	94.215	4.81e-45	chr4A:462731684..462731564
Wight et al. (2004)	Pc48	CDO1471	97.297	8.81e-120	chr4D:301501401..301501145
			94.981	1.22e-111	chr4A:275921036..275920780
		UMN401	100	2.18e-153	chr4A:284618544..284618241
			99.671	9.25e-152	chr4D:309484055..309483915
Klos et al. (2017)	Pc61	Avgbs_40200	98.438	1.16e-22	chr4A:425943777..425943714
			98.214	2.55e-18	chr4D:378031451..309483915
		GMI_ES14_c1469_329	98.347	4.21e-52	chr4A:428717509..428717629
			97.521	1.79e-50	chr4D:380459865..424891795
		GMI_ES14_c11853_251	99.029	2.04e-43	chr4A:462941502..462941604
Babiker et al. (2015)	QPc.APR-4A	GMI_ES03_c6181_441	100	1.91e-37	chr4A:206736466..206736554
			90.09	9.92e-35	chr4D:240500112..240500216
		GMI_ES05_c83_464	99.174	3.46e-53	chr4A:364234843..364234723
		GMI_DS_cc11093_89	99.659	4.28e-146	chr4A:369829891..369830183
		GMI_ES02_c6122_167	97.462	1.87e-91	chr4A:410144654..410144458
			96.447	9.67e-89	chr4D:364905860..364905664

### Sheet: Table S8
Supplementary file Table S8 Seedling resistance test for subsets of lines carrying the resistant allele (n=15) and the susceptible allele (n=15) of the QTL QPc_GS7_4A.2 in Provena x GS7 RILs. Swan is a widely susceptible cultivar used as experimental control. Infection scores: Fleck (;) necrosis (N), chlorosis (C); 0 to 2 indicates resistant, and 3 to 4 indicates susceptible (in grey), according …
​	​	​
Allele​	Genotype​​	Pathotype Score - using Pca 22WA54​
Resistant​	ProvenaxGS7_RIL23​​	;1C​
	ProvenaxGS7_RIL9​​	12C​
	ProvenaxGS7_RIL13​​	12C​
	ProvenaxGS7_RIL47​​	12C​
	ProvenaxGS7_RIL58​​	;1C​
	ProvenaxGS7_RIL67​​	;1C​
	ProvenaxGS7_RIL8​​	;1C​
	ProvenaxGS7_RIL33​​	;1C​
	ProvenaxGS7_RIL69​​	;1C​
	ProvenaxGS7_RIL77​​	12C​
	ProvenaxGS7_RIL48​​	12C​
	ProvenaxGS7_RIL89​​	12C​
	ProvenaxGS7_RIL50​​	;1C​
	ProvenaxGS7_RIL52​​	;1C​
	ProvenaxGS7_RIL76​​	;C​
Susceptible​	ProvenaxGS7_RIL32​​	3​
	ProvenaxGS7_RIL35​​	3​
	ProvenaxGS7_RIL4​​	3​
	ProvenaxGS7_RIL46​​	3​
	ProvenaxGS7_RIL40​​	3​
	ProvenaxGS7_RIL66​​	3​
	ProvenaxGS7_RIL11​​	3​
	ProvenaxGS7_RIL16​​	3​
	ProvenaxGS7_RIL20​​	4​
	ProvenaxGS7_RIL94​​	3​
	ProvenaxGS7_RIL71​​	4​
	ProvenaxGS7_RIL74​​	4​
	ProvenaxGS7_RIL51​​	4​
	ProvenaxGS7_RIL45​​	3​
	ProvenaxGS7_RIL38​​	3​
Parent (S)​	Provena​	3​
Parent (R)​	GS7​	12C​
​	Swan​	3​

### Sheet: Table S9
Supplementary File 1 . Table S9 Annontated genes in the QPc_GS7_4A.2 interval
GeneID	Chr	Start	End	Alias	Note	Uniprot_id	Ref
AVESA.00001b.r3.4Ag0003818	4A	456300687	456307831
AVESA.00001b.r3.4Ag0003819	4A	456311912	456332177	RGA5S	Disease resistance protein RGA5	RGA5S_ORYSJ
AVESA.00001b.r3.4Ag0003820	4A	456456089	456456754
AVESA.00001b.r3.4Ag0003821	4A	456492493	456502079	HMNGT	Cyanohydrin beta-glucosyltransferase	HMNGT_SORBI
AVESA.00001b.r3.4Ag0003822	4A	456511409	456521125	HMNGT	Cyanohydrin beta-glucosyltransferase	HMNGT_SORBI
AVESA.00001b.r3.4Ag0003823	4A	456547171	456549018	C71E1	4-hydroxyphenylacetaldehyde oxime monooxygenase	C71E1_SORBI
AVESA.00001b.r3.4Ag0003824	4A	456686698	456688485	C79A1	Tyrosine N-monooxygenase	C79A1_SORBI
AVESA.00001b.r3.4Ag0003825	4A	456752954	456759331	MON1	Vacuolar fusion protein MON1 homolog	MON1_ORYSJ
AVESA.00001b.r3.4Ag0003826	4A	456822381	456823855	TIP12	Probable aquaporin TIP1-2	TIP12_ORYSJ
AVESA.00001b.r3.4Ag0003827	4A	456828519	456829433	PSAL	Photosystem I reaction center subunit XI%2C chloroplastic	PSAL_HORVU
AVESA.00001b.r3.4Ag0003828	4A	456833130	456839128	E1312	Glucan endo-1%2C3-beta-glucosidase 12	E1312_ARATH
AVESA.00001b.r3.4Ag0003829	4A	456843991	456849587	CRK6	Cysteine-rich receptor-like protein kinase 6	CRK6_ORYSJ
AVESA.00001b.r3.4Ag0003830	4A	456851992	456860512	CRK6	Cysteine-rich receptor-like protein kinase 6	CRK6_ORYSJ
AVESA.00001b.r3.4Ag0003831	4A	456854752	456859060	CRK6	Cysteine-rich receptor-like protein kinase 6	CRK6_ORYSJ
AVESA.00001b.r3.4Ag0003832	4A	456889820	456892549
AVESA.00001b.r3.4Ag0003833	4A	456927877	456933030
AVESA.00001b.r3.4Ag0003834	4A	457030171	457031936	MYBA2	Myb-related protein MYBAS2	MYBA2_ORYSJ
AVESA.00001b.r3.4Ag0003835	4A	457102223	457104453	MYB59	Transcription factor MYB59	MYB59_ARATH
AVESA.00001b.r3.4Ag0003836	4A	457107357	457114943	4CL4	4-coumarate--CoA ligase 4	4CL4_ORYSJ
AVESA.00001b.r3.4Ag0003837	4A	457112334	457115165	4CL4	4-coumarate--CoA ligase 4	4CL4_ORYSJ
AVESA.00001b.r3.4Ag0003838	4A	457159986	457162069	C71E1	4-hydroxyphenylacetaldehyde oxime monooxygenase	C71E1_SORBI
AVESA.00001b.r3.4Ag0003839	4A	457396314	457398705	SOK5	Protein SOSEKI 5	SOK5_ARATH
AVESA.00001b.r3.4Ag0003840	4A	457417215	457419798	SOK5	Protein SOSEKI 5	SOK5_ARATH
AVESA.00001b.r3.4Ag0003841	4A	457452391	457455789	SST	Sucrose:sucrose 1-fructosyltransferase	SST_FESAR
AVESA.00001b.r3.4Ag0003842	4A	457691041	457692964	IPYR4	Soluble inorganic pyrophosphatase 4	IPYR4_ARATH
AVESA.00001b.r3.4Ag0003843	4A	457703320	457706871	R1B17	Putative late blight resistance protein homolog R1B-17	R1B17_SOLDE
AVESA.00001b.r3.4Ag0003844	4A	457891916	457898529	H2A6	Protein H2A.6	H2A6_WHEAT
AVESA.00001b.r3.4Ag0003845	4A	457910817	457911700	H2A1	Histone H2A.1	H2A1_WHEAT
AVESA.00001b.r3.4Ag0003846	4A	457956947	457963311	PAE5	Pectin acetylesterase 5	PAE5_ARATH
AVESA.00001b.r3.4Ag0003847	4A	457991414	457995767
AVESA.00001b.r3.4Ag0003848	4A	458083012	458088994	PAE5	Pectin acetylesterase 5	PAE5_ARATH
AVESA.00001b.r3.4Ag0003849	4A	458118687	458122836	PAE5	Pectin acetylesterase 5	PAE5_ARATH
AVESA.00001b.r3.4Ag0003850	4A	458135247	458164574	XB3	E3 ubiquitin-protein ligase XB3	XB3_ORYSJ
AVESA.00001b.r3.4Ag0003851	4A	458150094	458151304
AVESA.00001b.r3.4Ag0003852	4A	458178696	458265272	RGA5R	Disease resistance protein RGA5	RGA5R_ORYSJ
AVESA.00001b.r3.4Ag0003853	4A	458210378	458224197
AVESA.00001b.r3.4Ag0003854	4A	458267577	458285978	RGA5R	Disease resistance protein RGA5	RGA5R_ORYSJ
AVESA.00001b.r3.4Ag0003855	4A	458303295	458317984
AVESA.00001b.r3.4Ag0003856	4A	458366923	458573529	RGA5S	Disease resistance protein RGA5	RGA5S_ORYSJ
AVESA.00001b.r3.4Ag0003857	4A	458404773	458406017
AVESA.00001b.r3.4Ag0003858	4A	458407199	458413317	RGA5S	Disease resistance protein RGA5	RGA5S_ORYSJ	https://pmc.ncbi.nlm.nih.gov/articles/PMC4195788/
AVESA.00001b.r3.4Ag0003859	4A	458477880	458490240	RGA5S	Disease resistance protein RGA5	RGA5S_ORYSJ
AVESA.00001b.r3.4Ag0003860	4A	458491149	458505202	RGA5R	Disease resistance protein RGA5	RGA5R_ORYSJ
AVESA.00001b.r3.4Ag0003861	4A	458713907	458722566	RGA5S	Disease resistance protein RGA5	RGA5S_ORYSJ
AVESA.00001b.r3.4Ag0003862	4A	458799526	458808841	RGA5R	Disease resistance protein RGA5	RGA5R_ORYSJ
AVESA.00001b.r3.4Ag0003863	4A	458947124	458951516
AVESA.00001b.r3.4Ag0003864	4A	458956850	458967369	RGA5S	Disease resistance protein RGA5	RGA5S_ORYSJ
AVESA.00001b.r3.4Ag0003865	4A	459015400	459022508	RGA5R	Disease resistance protein RGA5	RGA5R_ORYSJ
AVESA.00001b.r3.4Ag0003866	4A	459159246	459161028	DOF36	Dof zinc finger protein DOF3.6	DOF36_ARATH
AVESA.00001b.r3.4Ag0003867	4A	459176160	459178190	HACDA	Very-long-chain (3R)-3-hydroxyacyl-CoA dehydratase PASTICCINO 2A	HACDA_ORYSJ
AVESA.00001b.r3.4Ag0003868	4A	459311833	459322869
AVESA.00001b.r3.4Ag0003869	4A	459343089	459343640	MT2C	Metallothionein-like protein 2C	MT2C_ORYSI
AVESA.00001b.r3.4Ag0003870	4A	459488872	459492703
AVESA.00001b.r3.4Ag0003871	4A	459778993	459783153	RK176	Receptor-like cytoplasmic kinase 176	RK176_ORYSJ	https://pubmed.ncbi.nlm.nih.gov/25335639/
AVESA.00001b.r3.4Ag0003872	4A	459840760	459843421	RLMN	Probable dual-specificity RNA methyltransferase RlmN	RLMN_THEEB
AVESA.00001b.r3.4Ag0003873	4A	459843566	459851042	AP3BA	AP3-complex subunit beta-A	AP3BA_ARATH
AVESA.00001b.r3.4Ag0003874	4A	460046747	460069982	ACD6	Protein ACCELERATED CELL DEATH 6	ACD6_ARATH	https://www.frontiersin.org/journals/plant-science/articles/10.3389/fpls.2020.611170/full
AVESA.00001b.r3.4Ag0003875	4A	460464996	460469843	ACD6	Protein ACCELERATED CELL DEATH 6	ACD6_ARATH
AVESA.00001b.r3.4Ag0003876	4A	460475124	460482276	ACD6	Protein ACCELERATED CELL DEATH 6	ACD6_ARATH
AVESA.00001b.r3.4Ag0003877	4A	460598376	460600672	YAI5	Uncharacterized protein C24B11.05	YAI5_SCHPO
AVESA.00001b.r3.4Ag0003878	4A	460612293	460615239	NPR4	Ankyrin repeat-containing protein NPR4	NPR4_ORYSJ	https://www.frontiersin.org/journals/plant-science/articles/10.3389/fpls.2022.943217/full#h12
AVESA.00001b.r3.4Ag0003879	4A	460619012	460623866	TBP1	Telomere-binding protein 1	TBP1_ORYSJ
AVESA.00001b.r3.4Ag0003880	4A	460754061	460757644	FZR3	Protein FIZZY-RELATED 3	FZR3_ARATH
AVESA.00001b.r3.4Ag0003881	4A	460761576	460762983	BROM1	Fruit bromelain	BROM1_ANACO
AVESA.00001b.r3.4Ag0003882	4A	460796822	460799789	WRK49	Probable WRKY transcription factor 49	WRK49_ARATH	https://pmc.ncbi.nlm.nih.gov/articles/PMC5526533/
AVESA.00001b.r3.4Ag0003883	4A	460947588	460948909	MCA3	Metacaspase-3	MCA3_ARATH
AVESA.00001b.r3.4Ag0003884	4A	461000449	461006163
AVESA.00001b.r3.4Ag0003885	4A	461360129	461362018	ZIP1	Zinc transporter 1	ZIP1_ORYSJ
AVESA.00001b.r3.4Ag0003886	4A	461483113	461488017	PIK2	Disease resistance protein Pik-2	PIK2_ORYSJ	https://pmc.ncbi.nlm.nih.gov/articles/PMC7491719/
