## Supplementary material for "QTL mapping of oat crown rust resistance in Australian fields and identification of a seedling resistance locus in oat line GS7": Supplementary File 7.xlsx

### Sheet: Sheet1
Supplementary File 6 DArTSeq markers associated with QPc_GS7_4A.2 in the differential set
Oat Lines	chr4A_459779133	chr4A_459972095	chr4A_460562184	Resistance haplotype
Aus_diff_Aus_Warrego	T	A	G	TAG
US_diff_USA_TAM-O-405	T	A	G	TAG
Aus_diff_Aus_Barcoo	T	A	G	TAG
Aus_diff_Aus_Coker234	T	A	G	TAG
US_diff_USA_Pc60_COKER227	T	A	G	TAG
US_diff_USA_Belle	T	A	G	TAG
Aus_diff_Aus_Bettong	A	A	G	AAG
Aus_diff_Aus_Gwydir	T	A	A	TAA
US_diff_USA_Pc54	T	A	A	TAA
US_diff_USA_Pc57_D640	T	A:G	A	TA:GA
Aus_diff_Aus_Saia	A	G	G	AGG
US_diff_USA_Pc48	A	G	G	AGG
US_diff_USA_Pc64	T	G	A	TGA
US_diff_USA_Pc39	A	A:G	A	AA:GA
US_diff_USA_Pc40	A	A:G	A	AA:GA
Aus_diff_Aus_Cleanleaf	-	-	A	--A
US_diff_USA_Pc55	A	G	A	AGA
US_diff_USA_Pc45	A	G	A	AGA
US_diff_USA_Pc56	A	G	A	AGA
US_diff_USA_Pc68	A	G	A	AGA
US_diff_USA_Pc46	A	G	A	AGA
US_diff_USA_Pc94	A	G	A	AGA
US_diff_USA_HiFi	A	G	A	AGA
US_diff_USA_Pc35	A	G	A	AGA
US_diff_USA_Pc58_TAM-O-301	A	G	A	AGA
US_diff_USA_Pc96	A	G	A	AGA
US_diff_USA_Pc50	A	G	A	AGA
Aus_diff_Aus_H548	A	G	A	AGA
Aus_diff_Aus_X534	A	G	A	AGA
Aus_diff_Aus_Culgoa	A	G	A	AGA
US_diff_USA_IA_B605Xsel.	A	G	A	AGA
Aus_diff_Aus_Genie	A	G	A	AGA
US_diff_USA_Pc59_TAM-O-312	A	G	A	AGA
US_diff_USA_Pc53_H441	A	G	A	AGA
US_diff_USA_Pc91	A	G	A	AGA
Aus_diff_Aus_PC70	A	G	A	AGA
US_diff_USA_Pc36_D515	A	G	A	AGA
US_diff_USA_Pc51_X434	A	G	A	AGA
US_diff_USA_Pc62	A	G	A	AGA
US_diff_USA_Pc14_D504	A	G	A	AGA
US_diff_USA_WI_X4361-9	A	G	A	AGA
US_diff_USA_Pc71_Y345	A	G	A	AGA
Aus_diff_Aus_X716	A	G	A	AGA
US_diff_USA_Pc52_X421	A	G	A	AGA
US_diff_USA_Leggett	A	G	A	AGA
US_diff_USA_Pc63	A	G	A	AGA
US_diff_USA_MARVELOUS	A	G	A	AGA
US_diff_USA_Pc67	A	G	A	AGA
US_diff_USA_Pc38	A	G	A	AGA
